# Loss of riboflavin biosynthesis leads to accumulation of select aromatic amino acids and loss of infectivity in *Mycobacterium tuberculosis*

**DOI:** 10.64898/2026.08.04.742562

**Authors:** Neetika Jaisinghani, Arshia Arasappan, Atul Pradhan, Rimanpreet Kaur, Kelin Li, Jeffrey Aubé, Justin R. Cross, Ruben J. Jesus Faustino Ramos, Travis Hartman, Mary L. Previti, Charles K. Vorkas, Jessica C. Seeliger

## Abstract

Riboflavin biosynthesis is required for *in vitro* survival of the human pathogen *Mycobacterium tuberculosis* (*Mtb*). However, despite the lack of a known transporter, growth can be rescued by exogenous riboflavin. The riboflavin biosynthesis pathway is also predicted essential *in vivo*, but whether riboflavin levels available in the host can support survival has not been directly tested. Here we constructed a set of inducible CRISPR interference (CRISPRi) knockdown and targeted gene deletion strains for known riboflavin biosynthesis genes (*ribA2, ribG, ribH, ribC*) as tools to characterize riboflavin requirements, uptake, and metabolite changes and to assess *in vivo* essentiality. We found that riboflavin, but not flavin adenine dinucleotide or flavin mononucleotide, rescued auxotrophy for all strains tested. Further, riboflavin uptake was not affected by disruption of proton motive force or ATP synthesis, suggesting that uptake is not via an active mechanism. Targeted metabolite profiling after removal of riboflavin from growth medium confirmed reduced riboflavin levels. While other riboflavin intermediates were not detected, significant accumulation of aromatic amino acids (Phe, Tyr) was observed across all assayed strains, as well as alteration in a vitamin B9 metabolite. Selecting the *ribC* knockout as a representative strain, we found that riboflavin depletion had a bacteriostatic effect as late as 3 weeks after removal. Unexpectedly, Δ*ribC* lacked infectivity in an aerosol mouse infection, suggesting that the potential to scavenge riboflavin from the host is not sufficient to survive *in vivo*. Overall, our results show that altered metabolism upon loss of riboflavin biosynthesis leads to compromised *Mtb* infectivity.

**IMPORTANCE:** Tuberculosis remains one of the world’s most deadly infectious diseases, underscoring the need to explore new drug targets. Riboflavin (vitamin B2) biosynthesis has emerged as a promising target because Mycobacterium tuberculosis (*Mtb*) depends on this pathway for survival. The riboflavin pathway also produces metabolites that modulate host mucosal-associated invariant T (MAIT) cell activity, towards understanding potential strategies for host-directed therapies. Here we found that disrupting riboflavin biosynthesis led to not only compromised survival, but also widespread changes to metabolism and loss of the ability to establish infection in an animal model. These findings improve our understanding of how *Mtb* adapts to metabolic stress, with implications for developing drugs that target riboflavin biosynthesis and for alterations in host immunity to be explored in future studies.
