## Supplemental Tables S1-S4 for "Loss of riboflavin biosynthesis leads to accumulation of select aromatic amino acids and loss of infectivity in *Mycobacterium tuberculosis*"

### Sheet: Table S1. Bacterial strains
Table S1. Bacterial strains used in this study
Species	Parent strain	Strain name	Genotype	Purpose	Selection marker	Comment
Mycobacterium tuberculosis	Erdman
Mycobacterium tuberculosis	Erdman	ribG knockdown		CRISPRi knockdown	Kan
Mycobacterium tuberculosis	Erdman	ribC knockdown		CRISPRi knockdown	Kan
Mycobacterium tuberculosis	Erdman	ribA2 knockdown		CRISPRi knockdown	Kan
Mycobacterium tuberculosis	Erdman	ribH knockdown		CRISPRi knockdown	Kan
Mycobacterium tuberculosis	H37Rv
Mycobacterium tuberculosis	H37Rv	ΔribG	ΔribG	targeted knockout	Hyg
Mycobacterium tuberculosis	H37Rv	ΔribC	ΔribC	targeted knockout	Hyg
Mycobacterium tuberculosis	H37Rv	ΔribG comp	ΔribG::ribG	complement	Hyg, Zeo	native promoter
Mycobacterium tuberculosis	H37Rv	ΔribC comp	ΔribC::ribC	complement	Hyg, Zeo	native promoter
Mycobacterium tuberculosis	H37Rv	ΔribA2-ribH-rv1417	ΔribA2-ribH-rv1417	targeted knockout	Hyg, Zeo
Mycobacterium tuberculosis	H37Rv	ΔribA2	ΔribA2-ribH-rv1417::ribH-rv1417	partial complement	Hyg, Zeo	native promoter
Mycobacterium tuberculosis	H37Rv	ΔribH	ΔribA2-ribH-rv1417::ribA2-rv1417	partial complement	Hyg, Zeo	native promoter
Mycobacterium tuberculosis	H37Rv	Δrv1417	ΔribA2-ribH-rv1417::ribA2-ribH	partial complement	Hyg, Zeo	native promoter
Mycobacterium tuberculosis	H37Rv	complement	ΔribA2-ribH-rv1417::ribA2-ribH-rv1417	complement	Hyg, Zeo	native promoter
Kan = kanamycin
Hyg = hygromycin
Zeo = zeocin

### Sheet: Table S2. CRISPRi oligos
Table S2. Oligonucleotides for inducible CRISPRi knockdown
Primers and annotation were obtained from the Pebble database (https://pebble.rockefeller.edu/)
Target gene (Rv)	Gene name	PAM	Predicted strength	Forward Oligo Name	Forward oligonucleotide	Reverse Oligo Name	Reverse oligonucleotide	Length	PAM start	PAM end	Target sequence start	Target sequence end	sgRNA targeting sequence
non targetting control		NA	NA		GGGAGGAGACGATTAATGCGTCTCG		AAACCGAGACGCATTAATCGTCTCC	25	NA	NA	NA		GGAGACGATTAATGCGTCTCG
rv1409	ribG	TGAGCAC	0.21	omlp858	GCAGCACGTCGGTGCGATCCGACAACGCCC	omlp859	AAACGGGCGTTGTCGGATCGCACCGACGTGCTGC	30	1585980	1585974	1586010	1585981	GCAGCACGTCGGTGCGATCCGACAACGCCC
rv1409	ribG	TCAGCAA	0.51	omlp860	GGGAAAGTGGAGCCGCTCTAACGAGCCACCAAGC	omlp861	AAACGCTTGGTGGCTCGTTAGAGCGGCTCCACTT	30	1586202	1586196	1586232	1586203	AAGTGGAGCCGCTCTAACGAGCCACCAAGC
rv1409	ribG	TAGGAAG	0.94	omlp862	GGGAGGATCCGGTTGATCGCACCCGCTCG	omlp863	AAACCGAGCGGGTGCGATCAACCGGATCC	25	1586045	1586039	1586070	1586046	GGATCCGGTTGATCGCACCCGCTCG
rv1409	ribG	TAGGAAG	0.95	omlp1037	GGGAATCCGGTTGATCGCACCCGCTCG	omlp1038	AAACCGAGCGGGTGCGATCAACCGGAT	23	1586045	1586039	1586068	1586046	ATCCGGTTGATCGCACCCGCTCG
rv1409	ribG	GTAGGAG	0.69	omlp1039	GGGAGATAAGTCGTGCCTTTGACCTG	omlp1040	AAACCAGGTCAAAGGCACGACTTATC	22	1585262	1585256	1585284	1585263	GATAAGTCGTGCCTTTGACCTG
rv1409	ribG	TCGGCAT	0.41	omlp1041	GGGAGGCCCGGCGCAGCGCCACCACC	omlp1042	AAACGGTGGTGGCGCTGCGCCGGGCC	22	1585375	1585369	1585397	1585376	GGCCCGGCGCAGCGCCACCACC
rv1416	ribH	TCAGCAC	0.21	omlp864	GGGAGATCCAGCGCCTGCTCCTCGGTGTTGGTGG	omlp865	AAACCCACCAACACCGAGGAGCAGGCGCTGGATC	30	1592028	1592022	1592058	1592029	GATCCAGCGCCTGCTCCTCGGTGTTGGTGG
rv1416	ribH	CGAGGAA	0.46	omlp866	GGGAGGTGGTCAGCACGCCGTTGGCGATCGGCGT	omlp867	AAACACGCCGATCGCCAACGGCGTGCTGACCACC	30	1592003	1591997	1592033	1592004	GGTGGTCAGCACGCCGTTGGCGATCGGCGT
rv1416	ribH	CCGGAAT	0.94	omlp868	GGGAGGCGGGCCAATTCCTGCGCCACCA	omlp869	AAACTGGTGGCGCAGGAATTGGCCCGCC	24	1591866	1591860	1591890	1591867	GGCGGGCCAATTCCTGCGCCACCA
rv1415	ribA2	CAAGCAC	0.21	omlp870	GGGAGCAGCGGCGTGACCCAAACACATCGCCGGT	omlp871	AAACACCGGCGATGTGTTTGGGTCACGCCGCTGC	30	1591197	1591191	1591227	1591198	GCAGCGGCGTGACCCAAACACATCGCCGGT
rv1415	ribA2	GCGGAAC	0.5	omlp872	GGGAGGCCCAGCCGGTCGCAGATGGCACCGTCCA	omlp873	AAACTGGACGGTGCCATCTGCGACCGGCTGGGCC	30	1590583	1590577	1590613	1590584	GGCCCAGCCGGTCGCAGATGGCACCGTCCA
rv1415	ribA2	TCGGAAT	0.96	omlp874	GGGAATGGCGCGAAACTCCCCATGACGAG	omlp875	AAACCTCGTCATGGGGAGTTTCGCGCCAT	25	1591057	1591051	1591082	1591058	ATGGCGCGAAACTCCCCATGACGAG
rv1412	ribC	GAGGGAC	0.14	omlp876	GGGAATCTCGATGCGCACCACTTCCCAGTGCTCG	omlp877	AAACCGAGCACTGGGAAGTGGTGCGCATCGAGAT	30	1588916	1588910	1588946	1588917	ATCTCGATGCGCACCACTTCCCAGTGCTCG
rv1412	ribC	CCGGCAT	0.47	omlp878	GGGAGACGACATAGCGAGCCACCGAAG	omlp879	AAACCTTCGGTGGCTCGCTATGTCGTC	23	1588951	1588945	1588974	1588952	GACGACATAGCGAGCCACCGAAG
rv1412	ribC	AGAGAAA	0.95	omlp880	GGGAGCGGCGCCGAGCCCGGAGACCGTC	omlp881	AAACGACGGTCTCCGGGCTCGGCGCCGC	24	1589009	1589003	1589033	1589010	GCGGCGCCGAGCCCGGAGACCGTC

### Sheet: Table S3. PCR & seq oligos
Table S3. Oligonucleotide primers used to construct and confirm targeted gene knockout and complement strains
Target locus	Gene name(s)	Purpose	Flank	(Forward) Primer Name	(Forward) Primer Sequence	Reverse Primer Name	Reverse Primer Sequence	Cloning Method / Note	Destination plasmid
rv1409	ribG	knockout	5'	omlp1099	TGGATCCACGAAGCTTGATGGACGGTCACTTCGTGC	omlp1100	GGCCACCATGAAGCTTGTCGATGCTCTTGACCTGCTC	oligo ligation	pmlp233
rv1409	ribG	knockout	3'	omlp1101	CGGACAGGACTCTAGAGATCTGTTGCTGAGCTTGGTGG	omlp1102	CCGGGGATCCTCTAGAGTGACGCTGGTTGATGTCGAG	oligo ligation	pmlp233
rv1412	ribC	knockout	5'	omlp1103	TGGATCCACGAAGCTTCTATCTGGTTCACCGCCTGTG	omlp1104	GGCCACCATGAAGCTTTCCGCGTTCCTCAACAATTCC	oligo ligation	pmlp234
rv1412	ribC	knockout	3'	omlp1105	CGGACAGGACTCTAGAGTTGAGCGGTTAATGCGGAGC	omlp1106	CCGGGGATCCTCTAGACCTGGCGCATAACTGTGACC	oligo ligation	pmlp234
rv1415-rv1416-rv1417	ribA2-ribH-rv1417	knockout	5'	omlp1107	TGGATCCACGAAGCTTGTCTATGTGCTCGGTGACGC	omlp1108	GGCCACCATGAAGCTTCGCCCGCTCGACGGAG	oligo ligation	pmlp235
rv1415-rv1416-rv1417	ribA2-ribH-rv1417	knockout	3'	omlp1109	CGGACAGGACTCTAGACGATACCGGCCTGACCTGTG	omlp1110	CCGGGGATCCTCTAGAGACAGCGTAGCGAAGTACCTGAG	oligo ligation	pmlp235
rv1409	ribG	complement		omlp1111	ATTCGAGCTCGGTACCCAAGCTACAACGCGAGTTGTTGAG	omlp1112	AAATCTCGACTCTAGACTAACGAGCCACCAAGCTCAG	InFusion	pmlp239
rv1412	ribC	complement		omlp1083	ATTCGAGCTCGGTACCACGGCATGGCGGCGATG	omlp1084	AAATCTCGACTCTAGATCAGCCGGCGCTCCG	InFusion	pmlp218
rv1415-rv1416-rv1417	ribA2-ribH-rv1417	complement		omlp1044	ATTCGAGCTCGGTACCGAAGTCGAGGTATTCGTCGACC	omlp1045	AAATCTCGACTCTAGATTATCAGCGGGCGCACAG	InFusion	pmlp208
rv1416-rv1417	ribA2-rv1417	complement		omlp1081	GGTAGCAAAGGTGAAGGGTGGCGCCGGGGTGCCGGATC	omlp1082	CACCCTTCACCTTTGCTACCTAGCTGTCAGGCCTGGCCGCACGC	oligonucleotide-directed deletion	pmlp220
rv1415-rv1417	ribH-rv1417	complement		omlp1079	GCGGTGCCTTGTGACCGCCGCACCGAACGACTGGGAC	omlp1080	CGGCGGTCACAAGGCACCGCCGAATTCTCCGGGCAGATGC	oligonucleotide-directed deletion	pmlp221
rv1415-rv1416	ribA2-ribH	complement		omlp1044	ATTCGAGCTCGGTACCGAAGTCGAGGTATTCGTCGACC	omlp1019	AAATCTCGACTCTAGATCACGAGTGAGCGCGCAG	InFusion
rv1409	ribG	qRT-PCR		onj050	GGCACGCACCATGATGATCC	onj051	TTGATCGCACCCGCTCGTAG
rv1412	ribC	qRT-PCR		onj066	ACATCGTGCAGGGACATGTG	onj067	AGCCCTTTTCGACGACATAGC
rv1415	ribA2	qRT-PCR		onj052	AGCACGAGAAGCACATTGAG	onj053	AACACATCGCCGGTCAAGC
rv1416	ribH	qRT-PCR		onj054	GCAGGAATTGGCCCGCAATC	onj055	ATCGGCGTCGAGGAATCCAG
rv1417		qRT-PCR		onj056	GATCGTTGGGTGGTCTGAAG	onj057	ATCACCGGGATGTACTCGTC
16S rRNA	16S rRNA	qRT-PCR		onj005	TACGTTCCCGGGCCTTGT	onj006	AATCGCCGATCCCACCTT
		sequencing		omlp051	CATCTTCGTGGACCTGGCC
		sequencing		omlp1136	GGTGACGCTGGTTGATGTC
rv1412	ribC	sequencing		omlp1137	CTACCGCAGTCAAGGACAATTCG
rv1415-rv1416-rv1417	ribA2-ribH-rv1417	sequencing		omlp1138	CCACAGCCAATCCGTAATCAC
		sequencing		onj051	TTGATCGCACCCGCTCGTAG
		sequencing		onj055	ATCGGCGTCGAGGAATCCAG
		sequencing		onj066	ACATCGTGCAGGGACATGTG
plJR965 sequencing		sequencing		omlp905
pTTP1bZ		sequencing		omlp823	CATTCGCCATTCAGGCTGC			forward
pTTP1bZ		sequencing		omlp824	GTCATGCGAGTGTGGATGC			reverse
pJSC407 5' flank		sequencing	5'	omlp336	CGCCTGATCAGGATCGTAATAC			forward
pJSC407 5' flank		sequencing	5'	omlp337	GACCTCGACGACCTGCAG			reverse
pJSC407 3' flank		sequencing	3'	omlp1141	CATCCGAATCAATACGGTCG			forward
pJSC407 3' flank		sequencing	3'	omlp338	CTGACGCTCAGTGGAACG			reverse
Scheme for PCR and sequencing confirmation of knockout strains
	For PCR		Predicted PCR product (bp)		For sequencing
Target locus	Forward primer	Reverse primer	Positive for KO	Positive for WT	HygR primer	genomic primer
rv1409	omlp1111	omlp1139	3570	2886	omlp051	onj051
rv1412	omlp1083	omlp1137	3545	2448	omlp051	onj066
rv1415-rv1416-rv1417	omlp1044	omlp1138	3821	3121	omlp051	onj055

### Sheet: Table S4. Plasmids
Table S4. Plasmids used in this study
Name	Vector	PCR primers		Marker	Comment*
	plJR965			Kan	non-targeted control for CRISPRi (Addgene #115163)
pmlp204	plJR965	omlp1037	omlp1038	Kan	integrating ribG 0.95 KD
pmlp205	plJR965	omlp1039	omlp1040	Kan	integrating ribG 0.69 KD
pmlp206	plJR965	omlp1041	omlp1042	Kan	integrating ribG 0.41 KD
pmlp126	plJR966	omlp858	omlp859	Kan	integrating ribG 0.21 KD
pmlp127	plJR967	omlp860	omlp861	Kan	integrating ribG 0.51 KD
pmlp128	plJR968	omlp862	omlp863	Kan	integrating ribG 0.94 KD
pmlp129	plJR965	omlp864	omlp865	Kan	integrating ribH 0.21 KD
pmlp130	plJR965	omlp866	omlp867	Kan	integrating ribH 0.46 KD
pmlp131	plJR965	omlp868	omlp869	Kan	integrating ribH 0.94 KD
pmlp132	plJR965	omlp870	omlp871	Kan	integrating ribA2 0.21 KD
pmlp133	plJR965	omlp872	omlp873	Kan	integrating ribA2 0.51 KD
pmlp134	plJR965	omlp874	omlp875	Kan	integrating ribA2 0.96 KD
pmlp135	plJR965	omlp876	omlp877	Kan	integrating ribC 0.14 KD
pmlp136	plJR965	omlp878	omlp879	Kan	integrating ribC 0.47 KD
pmlp137	plJR965	omlp880	omlp881	Kan	integrating ribC 0.95 KD
pmlp233	pJSC407	see Table S3 for primers to clone 5' and 3' flanks		Hyg	template for recombineering substrate: ribG(rv1409) KO
pmlp234	pJSC407	see Table S3 for primers to clone 5' and 3' flanks		Hyg	template for recombineering substrate: ribC(rv1412) KO
pmlp235	pJSC407	see Table S3 for primers to clone 5' and 3' flanks		Hyg	template for recombineering substrate: ribA2(rv1415)-ribH(rv1416)-rv1417 KO
pmlp108	pTTP1b			Zeo	pTTP1b (Addgene #91723) with KnR cassette replaced by ZeoR
pmlp208	pmlp108	omlp1044	omlp1045	Zeo	Integrating; native promoter; full operon complement
pmlp239	pmlp108	omlp1111	omlp1112	Zeo	Integrating; native promoter; ribG(rv1409) complement
pmlp218	pmlp108	omlp1083	omlp1084	Zeo	Integrating; native promoter; ribC(rv1412) complement
pmlp220	pmlp208	see Table S3 for deletion mutagenesis primers		Zeo	Integrating; native promoter; complement to create ribA2(rv1416) KO
pmlp221	pmlp208	see Table S3 for deletion mutagenesis primers		Zeo	Integrating; native promoter; complement to create ribH(rv1415) KO
pmlp252	pmlp208	see Table S3 for deletion mutagenesis primers		Zeo	Integrating; native promoter; complement to create rv1417 KO
*PAM strength predictions were obtained from the Pebble database (https://pebble.rockefeller.edu/); see Table S2.
KD = knockdown
KO = knockout
