## Supplemental Table S5 for "Loss of riboflavin biosynthesis leads to accumulation of select aromatic amino acids and loss of infectivity in *Mycobacterium tuberculosis*"

### Sheet: Supplemental Table S5
Table S5. Summary of changes detected in select metabolites by manual curation of targeted LC-MS
Legend
bold	Reported in Figure 6
STD	Standard run (Y/N)
	Detected (met manual inspection criteria for S/N, etc.)
	Not detected (did not meet criteria)
WT	Wild type
KO	Knockout
X	See additional comment
ND	Not determined
NC	No change
NS	Not significant
		Observation:					Summary of change (knockout vs. wild type):
			Cellular extracts				Cellular extracts		Additional comment
Metabolite	Pathway	STD confirmation	ΔribG	ΔribC	ΔribA2	ΔribH	KO vs WT	Comment
phenylalanine	Amino acid	Y					↑↑↑
tyrosine	Amino acid	Y					↑↑↑
tryptophan	Amino acid	Y					NC
glutamate	Amino acid	Y					ND
glycine	Amino Acid	N					↓
serotonin	Aromatic amino acid	Y					NC
phenethylamine	Aromatic Amino Acid	Y					↑↑
phenyllactate	Aromatic Amino Acid	N					↑↑↑
homovanillate	Aromatic Amino Acid	N					↓
norepinephrine	Aromatic Amino Acid	N					ND
phenylpyruvate	Aromatic Amino Acid	N					ND
dihydrofolate	Folate	N					ND
folate	Folate	N					ND
pABA	Folate	N					ND
6-formylpterin	MEP	Y					NC
DXP	MEP	N					ND
HMBPP	MEP	N					ND
IPP	MEP	N					ND
MEP	MEP	N					ND
mevalonate-5-phosphate	MVA	N					ND
Mevalonate	MVA	N					ND
MVAPP	MVA	N					ND
uracil	Other	Y					↓	only ΔribG
7-hydroxylumazine	Other	N					ND
FO	Other	N					ND
thymine	Other	N					ND
skatole	Others	Y					NC
pterin	Pterin	Y					↑	except ΔribC (NS)
biopterin	Pterin	Y					ND
6-carboxypterin	Pterin	N					ND
acetyl-6-formylpterin	Pterin	N					ND
neopterin	Pterin	N					ND
6-methylpterin	Pterin	N					ND
sepiapterin	Pterin	N					ND
6-hydroxymethylpterin	Pterin	N					ND
riboflavin	Riboflavin	Y					↓↓
5-A-RU	Riboflavin	Y					ND
5-OP-RU	Riboflavin	Y					ND
photolumazine I	Riboflavin	N					ND
5-MOP-RU	Riboflavin	N					ND
5-OE-RU	Riboflavin	N					ND
photolumazine III	Riboflavin	N					ND
RL	Riboflavin	N					ND
RL-6,7-diMe	Riboflavin	N					ND
RL-6-Me-7-OH	Riboflavin	N					ND
RL-7-Me	Riboflavin	N					ND
indole-3-acetaldehyde	Tryptophan metabolism	Y					NC
tryptamine	Tryptophan metabolism	Y					NC
quinaldate	Tryptophan metabolism	Y					NC
3-hydroxyanthranilate	Tryptophan metabolism	Y					ND
tryptamine-NH3	Tryptophan metabolism	Y					ND	data for only ΔribH
5-hydroxyindoleacetate	Tryptophan metabolism	Y					ND
indole-3-lactate	Tryptophan metabolism	N					↑
picolinate	Tryptophan metabolism	N					↓	only ΔribA2, ΔribH
3-indolepropionate	Tryptophan metabolism	N					ND
nicotinamide (VB3)	Vitamin B3	N					NC
nicotinate	Vitamin B3	X					↓	except ΔribC NC	not uniquely assigned: PLP, PM, nicotniamide STDs co-elute
NAD	Vitamin B3	N					ND
pantothenate (VB5)	Vitamin B5	N					NC
pyridoxamine (PM)	Vitamin B6	X					↑↑		not uniquely assigned: PLP, PM, nicotniamide STDs co-elute
pyridoxal-5'-phosphate (PLP)	Vitamin B6	X					↓		not uniquely assigned: PLP, PM, nicotniamide STDs co-elute
